# Synchronous seasonal plasticity in colouration, behaviour, and visual gene expression in a wild butterfly population

**DOI:** 10.1101/2024.06.15.598356

**Authors:** Grace E. Hirzel, Noah K. Brady, Robert D. Reed, Erica L. Westerman

## Abstract

Phenotypic plasticity allows many animals to quickly respond to seasonal changes in their environment. Seasonal changes to physiological systems, such as sensory systems, may explain other more obvious changes in behaviour, often working synergistically with changes in morphology. Here we investigate if there are covarying seasonal changes to morphology, behaviour, and the visual system in the seasonally plastic butterfly *Junonia coenia*. To describe when seasonal wing patterns occur at our field sites in the central United States and for analysis of gene expression in eye tissue, we collected animals throughout the summer and fall in 2018, 2019, 2020, and 2021. For the first three years we also visited field sites to observe behaviour during focal watches and point counts throughout the flight period. We found that more *J. coenia* exhibit seasonal dark wing patterns in September and October compared to butterflies collected in previous months. This change in wing pattern correlates to an increase in basking behaviour. Eye tissues of dark fall animals and lighter summer animals exhibit different patterns of gene expression, including clock genes and genes involved in eye pigment synthesis. Subsequent analysis of monthly variation in opsin gene expression in eye tissues confirmed that opsin genes are not differentially expressed throughout the year, though *period* gene expression is higher in the fall, and females have higher blue opsin gene expression than males. This concurrent seasonal shift in colouration, behaviour, and underlying visual physiology indicates that *J. coenia* undergoes a complex shift in phenotype that encompasses more than simple changes to thermoregulation.
