## Supplemental Tables (2 - 8) for "Synchronous seasonal plasticity in colouration, behaviour, and visual gene expression in a wild butterfly population"

### Sheet: Table_S2
Table S2: DESeq2 results from the y ~ season model. DEGs only.
Upregulated	baseMean	log2FoldChange	lfcSE	stat	pvalue	padj	seq_names	Category	Note from Flybase	Conserved Domain Function or Orthologous gene
Fall	1446.42	-1.89491	0.46707	-4.05701	4.97e-05	0.0160676	JC_g11740.t1	circadian rhythm	per: Period, isoform B (Drosophila melanogaster)
Fall	383.335	-2.50364	0.659726	-3.79496	0.000147665	0.0313607	JC_g8111.t1	circadian rhythm	cwo-RA: RE11081p (Drosophila melanogaster)
Summer	590.34	0.798876	0.218082	3.66319	0.00024909	0.0448188	JC_g16172.t1	circadian rhythm	InR-RC: LD06045p1 (Fragment) (Drosophila melanogaster)
Summer	16.3751	3.88386	0.974969	3.98357	6.79e-05	0.0181453	JC_g20399.t1	heatshock protein binding	Hsp68: Heat shock protein 68 (Drosophila melanogaster)
Summer	437.822	3.11722	0.837834	3.72057	0.000198776	0.0378044	JC_g1331.t1	heatshock protein binding	Hsp68: Heat shock protein 68 (Drosophila melanogaster)
Fall	46.2611	-3.24652	0.583048	-5.56819	2.57e-08	6.67e-05	JC_g4584.t1	pigmentation	yellow-e: RE55542p (Drosophila melanogaster)
Summer	122.807	1.56589	0.289213	5.41431	6.15e-08	0.000132844	JC_g13767.t1	sexual differentation	dsx: Doublesex, isoform F (Drosophila melanogaster)
Summer	269.018	0.838107	0.2013	4.16348	3.13e-05	0.0116016	JC_g7439.t1	trehalose transport	Tret1-2: Facilitated trehalose transporter Tret1-2 homolog (Drosophila melanogaster)
Summer	1269.78	0.51208	0.140544	3.64356	0.000268897	0.0458546	JC_g1371.t1	trehalose processing	Treh: Trehalase (Fragment) (Drosophila melanogaster)
Fall	120.919	-1.25743	0.27652	-4.54731	5.43e-06	0.00414063	JC_g14612.t1	eye pigmentation	Pu: GTP cyclohydrolase 1 (Drosophila melanogaster)
Fall	73.5939	-2.47961	0.589917	-4.20332	2.63e-05	0.0106111	JC_g16738.t1	visual behavior	verm: LD36620p (Drosophila melanogaster)
Summer	9831.03	0.641775	0.164122	3.91036	9.22e-05	0.0225271	JC_g2891.t1	visual pigment production	ninaG: NinaG, isoform B (Drosophila melanogaster)
Summer	46.7407	6.93269	1.0148	6.83157	8.4e-12	1.09e-07	JC_g24622.t1		Protein of unknown function
Fall	76.0709	-5.4036	0.917081	-5.89218	3.81e-09	2.47e-05	JC_g4481.t1		Protein of unknown function	ZMYM1 (in Tribolium)
Fall	373.632	-1.33769	0.233629	-5.7257	1.03e-08	3.34e-05	JC_g13441.t1		CG12173: IP13511p (Fragment) (Drosophila melanogaster)
Summer	1007.4	1.44064	0.249509	5.77391	7.75e-09	3.34e-05	JC_g10366.t1		Npc2a: Protein NPC2 homolog (Drosophila melanogaster)
Fall	1261.62	-0.564379	0.107282	-5.26073	1.43e-07	0.000265549	JC_g5229.t1		unc-45: SD10334p (Drosophila melanogaster)
Fall	31.3616	-4.05662	0.837647	-4.84287	1.28e-06	0.00166165	JC_g8584.t1		BcDNA:RE22290: CG7330, isoform A (Drosophila melanogaster)
Fall	2984.99	-0.455443	0.0940317	-4.84351	1.28e-06	0.00166165	JC_g16205.t1		Spt5: Transcription elongation factor SPT5 (Drosophila melanogaster)
Summer	146.578	1.71591	0.354349	4.84243	1.28e-06	0.00166165	JC_g12586.t1		veil: LP01562p (Drosophila melanogaster)
Fall	673.443	-0.880827	0.183392	-4.80297	1.56e-06	0.0016877	JC_g9018.t1		CG8036: CG8036, isoform B (Drosophila melanogaster)
Fall	2729.94	-0.336174	0.0698132	-4.81533	1.47e-06	0.0016877	JC_g269.t1		Dek-RC: RE02073p (Drosophila melanogaster)
Summer	37.8739	1.70762	0.357461	4.77708	1.78e-06	0.00177246	JC_g1382.t1		Protein of unknown function
Fall	5630.58	-0.599893	0.126075	-4.75824	1.95e-06	0.00180713	JC_g18239.t2		Protein of unknown function
Fall	1905.43	-0.709007	0.149862	-4.73106	2.23e-06	0.00192902	JC_g7776.t1		Protein of unknown function	constitutive coactivator of PPAR-gamma-like protein 1 (in Tribolium)
Fall	19.2298	-3.89711	0.855093	-4.55753	5.18e-06	0.00414063	JC_g8591.t1		Protein of unknown function
Summer	87.8672	1.23655	0.274992	4.49666	6.9e-06	0.00496813	JC_g2025.t1		CG11836: Uncharacterized protein, isoform I (Drosophila melanogaster)
Fall	832.235	-0.657776	0.148313	-4.43503	9.21e-06	0.00627686	JC_g5492.t1		Dmel\CG10973: LD28549p (Drosophila melanogaster)
Summer	143.528	2.53907	0.575423	4.41253	1.02e-05	0.0066181	JC_g19143.t1		ORF: ORF (Drosophila melanogaster)
Fall	869.164	-0.739618	0.168058	-4.40096	1.08e-05	0.00664862	JC_g496.t1		Pgi: Glucose-6-phosphate isomerase (Drosophila melanogaster)
Fall	98.5836	-4.62951	1.0611	-4.36295	1.28e-05	0.00706452	JC_g20156.t1		cnc: Cap-n-collar, isoform F (Drosophila melanogaster)
Summer	3224.04	0.899089	0.206278	4.35864	1.31e-05	0.00706452	JC_g17010.t1		CG8419: IP13961p (Drosophila melanogaster)
Summer	143.558	2.01978	0.462006	4.37175	1.23e-05	0.00706452	JC_g259.t1		CG1213: CG1213, isoform A (Drosophila melanogaster)
Fall	353.753	-0.849526	0.195712	-4.3407	1.42e-05	0.00727444	JC_g22807.t1		Stt3A: CG1518, isoform A (Drosophila melanogaster)
Summer	121.756	1.01621	0.234439	4.33465	1.46e-05	0.00727444	JC_g3227.t1		Bteb2-RA: RT01142p (Fragment) (Drosophila melanogaster)
Fall	618.527	-0.908063	0.21169	-4.28959	1.79e-05	0.00858889	JC_g2231.t1		Tl-RA: RT10576p (Fragment) (Drosophila melanogaster)
Fall	153.954	-0.847715	0.19984	-4.24196	2.22e-05	0.010252	JC_g19475.t1		gce: Germ cell-expressed bHLH-PAS, isoform C (Drosophila melanogaster)
Fall	526.261	-1.03107	0.244026	-4.22524	2.39e-05	0.0106111	JC_g3128.t1		sigmar: Salivary glands marred, isoform B (Drosophila melanogaster)
Fall	564.252	-0.41249	0.0982785	-4.19715	2.7e-05	0.0106111	JC_g1740.t1		Tango10: HL07962p (Drosophila melanogaster)
Summer	101.203	1.28266	0.304879	4.2071	2.59e-05	0.0106111	JC_g4275.t1		Galk: GH11113p (Drosophila melanogaster)
Summer	98.6631	3.21771	0.766012	4.2006	2.66e-05	0.0106111	JC_g10664.t1		Protein of unknown function
Summer	28.0049	4.58175	1.09997	4.16536	3.11e-05	0.0116016	JC_g10171.t1		Protein of unknown function
Fall	121.832	-6.25334	1.52439	-4.10221	4.09e-05	0.0143519	JC_g16611.t1		pol: Reverse transcriptase (Fragment) (Drosophila melanogaster)
Summer	341.252	0.435411	0.10631	4.09566	4.21e-05	0.0143519	JC_g19329.t1		Protein of unknown function
Summer	7861.58	0.825303	0.201447	4.09688	4.19e-05	0.0143519	JC_g19245.t1		l(1)G0193: Lethal (1) G0193, isoform B (Drosophila melanogaster)
Fall	399.916	-0.525151	0.129794	-4.04604	5.21e-05	0.0160676	JC_g24945.t1		CPT2: SD01848p (Fragment) (Drosophila melanogaster)
Summer	1651.28	0.98156	0.24232	4.05067	5.11e-05	0.0160676	JC_g8681.t1		Protein of unknown function
Summer	50.3632	1.02451	0.252555	4.05657	4.98e-05	0.0160676	JC_g19570.t1		Protein of unknown function
Fall	267.239	-0.773664	0.191504	-4.03993	5.35e-05	0.0161086	JC_g19476.t1		gce-RA: HL01770p (Fragment) (Drosophila melanogaster)
Fall	44.4966	-3.72888	0.924507	-4.03338	5.5e-05	0.0161882	JC_g14470.t1		CG9447: CG9447 (Drosophila melanogaster)
Fall	15.1183	-5.63987	1.41841	-3.97618	7e-05	0.0181453	JC_g18861.t1		RTase: F-element protein (Drosophila melanogaster)
Fall	434.056	-0.63856	0.16003	-3.99025	6.6e-05	0.0181453	JC_g7774.t1		ORF: E239.9-1 (Fragment) (Drosophila melanogaster)
Summer	10001.3	0.723803	0.181866	3.97988	6.9e-05	0.0181453	JC_g3306.t1		Cp1: Cathepsin L (Drosophila melanogaster)
Summer	454.04	0.997984	0.250757	3.97989	6.89e-05	0.0181453	JC_g9648.t1		tok: Metalloendopeptidase (Drosophila melanogaster)
Summer	107.486	1.22803	0.308476	3.98094	6.86e-05	0.0181453	JC_g1696.t1		CG3168: CG3168, isoform A (Drosophila melanogaster)
Summer	1106.53	0.556897	0.141628	3.93211	8.42e-05	0.0213896	JC_g3224.t1		gro: Groucho, isoform F (Drosophila melanogaster)
Fall	9998.5	-0.847783	0.216497	-3.91592	9.01e-05	0.0224373	JC_g24687.t1		Cpr97Eb: Cuticular protein 97Eb (Drosophila melanogaster)
Fall	1667.78	-0.600761	0.155018	-3.87542	0.000106442	0.0255361	JC_g8443.t1		Usp8: SD04548p (Drosophila melanogaster)
Fall	424.731	-1.03652	0.271283	-3.82081	0.000133015	0.0300504	JC_g15771.t1		BcDNA:LD13269: IP12536p (Drosophila melanogaster)
Fall	2160.42	-0.884503	0.231174	-3.82613	0.000130172	0.0300504	JC_g4204.t1		sn: RH62992p (Drosophila melanogaster)
Fall	2342.55	-0.66922	0.174695	-3.8308	0.00012773	0.0300504	JC_g4939.t1		Mct1: EG:103B4.3 protein (Drosophila melanogaster)
Fall	1579.83	-0.434105	0.113825	-3.81378	0.000136856	0.0300504	JC_g18836.t1		arm: Armadillo, isoform F (Drosophila melanogaster)
Fall	399.565	-0.401408	0.10524	-3.81422	0.000136612	0.0300504	JC_g8411.t1		Ras64B: Ras-like protein 2 (Drosophila melanogaster)
Summer	5.26827	5.35299	1.40905	3.799	0.000145279	0.0313607	JC_g11957.t2		CG9492: CG9492, isoform G (Drosophila melanogaster)
Fall	504.883	-0.779128	0.206294	-3.77678	0.000158868	0.0331957	JC_g348.t1		CG34348: LP13185p (Drosophila melanogaster)
Summer	59.0379	1.4318	0.380915	3.75884	0.0001707	0.0351018	JC_g4234.t1		CG17099: RE24765p (Drosophila melanogaster)
Fall	97.3608	-3.51901	0.943465	-3.72988	0.000191574	0.0378044	JC_g2471.t2		Protein of unknown function
Fall	740.415	-1.08895	0.292606	-3.72154	0.000198011	0.0378044	JC_g24894.t1		hdc: Headcase, isoform D (Drosophila melanogaster)
Summer	1657.18	0.46448	0.124518	3.73021	0.000191319	0.0378044	JC_g17312.t1		CG7220: AT19555p (Drosophila melanogaster)
Summer	1737.56	0.85516	0.229518	3.7259	0.000194623	0.0378044	JC_g25091.t1		Protein of unknown function
Summer	7.03471	5.66187	1.52311	3.71732	0.000201351	0.0378044	JC_g2518.t1		gag: Gag protein (Drosophila melanogaster)
Fall	211.174	-0.894003	0.242007	-3.69411	0.000220657	0.0408372	JC_g22123.t1		Tspo: GH02075p (Drosophila melanogaster)
Summer	16765.1	0.395194	0.107835	3.6648	0.000247528	0.0448188	JC_g23268.t1		Rim-RA: MIP22043p (Fragment) (Drosophila melanogaster)
Fall	11.2629	-4.64571	1.27387	-3.64693	0.00026539	0.0458546	JC_g7826.t1		CG15269-RA: RT01137p (Fragment) (Drosophila melanogaster)
Fall	1436.24	-0.826616	0.226877	-3.64345	0.000269004	0.0458546	JC_g21572.t1		CG11473: RE56564p (Drosophila melanogaster)
Summer	81.6303	1.05272	0.288845	3.64458	0.000267834	0.0458546	JC_g17513.t1		Protein of unknown function
Fall	89.599	-5.16115	1.42336	-3.62603	0.000287813	0.0484236	JC_g24020.t1		polyprotein: Polyprotein (Drosophila melanogaster)
Fall	66.825	-3.84753	1.064	-3.61609	0.000299091	0.049676	JC_g2471.t3		Protein of unknown function

### Sheet: Table_S3
Table S3: DESeq2 results from the y ~ sex model. DEGs only.
Upregulated	baseMean	log2FoldChange	lfcSE	stat	pvalue	padj	seq_names	Category	Note from Flybase	Conserved Domain Function or Orthologous gene
Female	464.952	-27.1465	3.00326	-9.03903	1.58064e-19	7.20772e-16	JC_g4121.t1		Protein of unknown function
Female	98.1326	-9.60658	0.862421	-11.1391	8.09451e-29	1.10733e-24	JC_g6455.t3		ORF: ORF (Drosophila melanogaster)
Female	198.155	-6.90381	1.06701	-6.47027	9.78292e-11	2.23051e-07	JC_g20881.t1		Dscam4: Down syndrome cell adhesion molecule 4, isoform H (Drosophila melanogaster)
Female	10.9826	-5.23582	1.1268	-4.64663	3.37397e-06	0.00242926	JC_g6486.t1		gag-pol: Putative uncharacterized protein (Gag-pol polyprotein) (Drosophila melanogaster)
Female	19.5478	-5.07188	1.27113	-3.99007	6.60546e-05	0.0225907	JC_g5737.t1		CG6180: CG6180 (Drosophila melanogaster)
Female	40.5057	-3.70517	0.969866	-3.82029	0.000133293	0.0396402	JC_g8666.t1		CG3570: Probable methyltransferase BMT2 homolog (Drosophila melanogaster)
Female	43.4705	-3.4925	0.8471	-4.12289	3.74144e-05	0.0150538	JC_g22550.t1		ORF: ORF (Drosophila melanogaster)
Female	244.306	-3.01306	0.535346	-5.62824	1.82057e-08	3.11318e-05	JC_g19688.t1		CG15117: Beta-glucuronidase (Drosophila melanogaster)
Female	122.807	-2.89397	0.291365	-9.93244	3.00816e-23	2.05758e-19	JC_g13767.t1	sexual differentiation	dsx: Doublesex, isoform F (Drosophila melanogaster)
Female	331.6	-2.7366	0.541627	-5.05256	4.35935e-07	0.000397573	JC_g10992.t1		CG12869: LD40049p (Drosophila melanogaster)
Female	151.606	-2.60111	0.641144	-4.05698	4.9712e-05	0.0188906	JC_g6564.t1		ORF: ORF (Drosophila melanogaster)
Female	191.019	-2.33484	0.536041	-4.3557	1.3264e-05	0.00672044	JC_g15973.t1		ORF: ORF (Drosophila melanogaster)
Female	143.558	-2.19508	0.462057	-4.75068	2.02737e-06	0.00163144	JC_g259.t1		CG1213: CG1213, isoform A (Drosophila melanogaster)
Female	699.753	-2.05068	0.320828	-6.39185	1.63888e-10	3.20284e-07	JC_g20862.t1		CG5731: CG5731 (Drosophila melanogaster)
Female	76.1586	-1.99716	0.507447	-3.93569	8.29564e-05	0.0270201	JC_g10308.t1		Actbeta: Inhibin beta chain (Drosophila melanogaster)
Female	37.8212	-1.89409	0.443761	-4.26827	1.96994e-05	0.00929266	JC_g11104.t1		dyl: Dusky-like, isoform A (Drosophila melanogaster)
Female	24.2883	-1.88974	0.413706	-4.56784	4.92775e-06	0.0033436	JC_g16822.t1		Protein of unknown function
Female	458.554	-1.79441	0.347575	-5.16267	2.43454e-07	0.000277538	JC_g16821.t1		CG17684: Uncharacterized protein, isoform C (Drosophila melanogaster)
Female	221.87	-1.68623	0.333001	-5.06375	4.11085e-07	0.000397573	JC_g24885.t1		Cad86C: Cadherin-86C (Drosophila melanogaster)
Female	1304.75	-1.60429	0.378696	-4.23635	2.27181e-05	0.0100253	JC_g8904.t1		Obp56d: Odorant-binding protein 56d (Fragment) (Drosophila melanogaster)
Female	52.3445	-1.5236	0.349607	-4.35805	1.31225e-05	0.00672044	JC_g21525.t1		CG3020: IP03351p (Drosophila melanogaster)
Female	74.8209	-1.50649	0.344898	-4.36794	1.25424e-05	0.00672044	JC_g25160.t1		CG15531: Uncharacterized protein (Drosophila melanogaster)
Female	2927.61	-1.48585	0.278634	-5.33263	9.68014e-08	0.000120386	JC_g883.t1	rhabdomere development	didum: Myosin V (Drosophila melanogaster)
Female	209.607	-1.41854	0.353878	-4.00854	6.10947e-05	0.0214301	JC_g893.t2		gem: Gemini, isoform F (Drosophila melanogaster)
Female	127.759	-1.40977	0.337166	-4.18123	2.8994e-05	0.0123949	JC_g24954.t1	reproductive development	jhamt: Juvenile hormone acid O-methyltransferase (Drosophila melanogaster)
Female	127.31	-1.26466	0.310305	-4.07554	4.59086e-05	0.0179437	JC_g17618.t1		Dmel\CG12502: Uncharacterized protein, isoform C (Drosophila melanogaster)
Female	1464.98	-1.23747	0.265282	-4.66472	3.09039e-06	0.0023487	JC_g17073.t1		nrv2: IP16413p (Drosophila melanogaster)
Female	489.835	-1.07521	0.265583	-4.04847	5.15529e-05	0.0190606	JC_g20741.t1		insc: Inscuteable (Drosophila melanogaster)
Female	1612.48	-1.04171	0.250277	-4.16223	3.1516e-05	0.0130648	JC_g23550.t1		CG8180: CG8180, isoform B (Drosophila melanogaster)
Female	789.816	-0.541961	0.134392	-4.03269	5.51408e-05	0.0198507	JC_g19674.t1	circadian rhythm	CG7837: rnb (Drosophila melanogaster)
Male	392.083	0.617704	0.161037	3.83579	0.00012516	0.0380487	JC_g25181.t1		U2af38: U2 small nuclear riboprotein auxiliary factor 38, isoform B (Drosophila melanogaster)
Male	170.385	0.721139	0.163022	4.42358	9.70789e-06	0.0055335	JC_g11691.t1		Dpck: RH63365p (Drosophila melanogaster)
Male	299.175	0.898257	0.231573	3.87893	0.000104916	0.0326194	JC_g16356.t1		Protein of unknown function
Male	56.5998	1.17063	0.294139	3.97985	6.89586e-05	0.0230086	JC_g13323.t1		RE04396p (Drosophila melanogaster)
Male	201.947	1.26994	0.285769	4.44394	8.83254e-06	0.00525344	JC_g4568.t1		dimm: Dimmed, isoform B (Drosophila melanogaster)
Male	2041.3	1.40377	0.323609	4.33786	1.43874e-05	0.00702927	JC_g2527.t1		dpr18: Defective proboscis extension response 18 (Drosophila melanogaster)
Male	109.351	1.48339	0.275309	5.3881	7.12077e-08	9.74122e-05	JC_g11685.t1		Protein of unknown function	Zinc-finger domain associated with the transcription factor Zip
Male	46.94	1.60048	0.351037	4.55929	5.13273e-06	0.0033436	JC_g11660.t1		CG9975-RB: AT20760p (Fragment) (Drosophila melanogaster)
Male	102.327	1.63669	0.302585	5.40902	6.33721e-08	9.63256e-05	JC_g11612.t1		Dmel\CG43078: Uncharacterized protein, isoform I (Drosophila melanogaster)
Male	73.0565	3.17072	0.379607	8.35264	6.67557e-17	2.28305e-13	JC_g11812.t1		CG8314: Palmitoyltransferase (Drosophila melanogaster)
Male	27.724	3.39654	0.669353	5.07436	3.88806e-07	0.000397573	JC_g7063.t1		X-element\ORF2: Probable RNA-directed DNA polymerase from transposon X-element (Drosophila melanogaster)
Male	46.7407	3.54243	0.941202	3.76373	0.000167397	0.0477083	JC_g24622.t1		Protein of unknown function	EEP domain
Male	22.9178	3.70956	0.464168	7.99185	1.32927e-15	3.63688e-12	JC_g11811.t1		CG8314: Palmitoyltransferase (Drosophila melanogaster)
Male	72.4262	3.98152	1.04878	3.79634	0.000146849	0.0427425	JC_g10428.t2		pol: Reverse transcriptase (Drosophila melanogaster)
Male	49.2413	4.43099	1.0412	4.25565	2.08441e-05	0.00950493	JC_g11069.t1		Protein of unknown function
Male	216.87	4.45171	0.985594	4.51678	6.27866e-06	0.00390418	JC_g16611.t2		pol: Reverse transcriptase (Fragment) (Drosophila melanogaster)
Male	13.2711	5.7282	1.20049	4.77155	1.82812e-06	0.00156305	JC_g6891.t1		Protein of unknown function
Male	7.97211	6.39708	1.70635	3.74899	0.000177551	0.0495693	JC_g6802.t1		Protein of unknown function
Male	14.0858	7.22112	1.86096	3.88032	0.000104317	0.0326194	JC_g23991.t2		Protein of unknown function

### Sheet: Table_S4
Table S4: DESeq2 results from the y ~ season model for males only. DEGs only.
Upregulated	baseMean	log2FoldChange	lfcSE	stat	pvalue	padj	seq_names	Category	Note from Flybase	Conserved Domain Function or Orthologous gene
Fall	11.8575	-19.5536	2.62454	-7.4503	9.31e-14	1.47e-09	JC_g6147.t1		Protein of unknown function
Fall	24.3322	-23.22	3.48075	-6.67098	2.54e-11	2e-07	JC_g6968.t1		Protein of unknown function
Summer	437.822	5.10288	0.811607	6.28738	3.23e-10	1.27e-06	JC_g1331.t1	heatshock protein binding	Hsp68: Heat shock protein 68 (Drosophila melanogaster)
Summer	13.1653	22.2066	3.52111	6.30669	2.85e-10	1.27e-06	JC_g20681.t1		Protein of unknown function
Fall	40.5057	-7.72836	1.35886	-5.68737	1.29e-08	4.06e-05	JC_g8666.t1		CG3570: Probable methyltransferase BMT2 homolog (Drosophila melanogaster)
Summer	796.79	4.3919	0.806455	5.44594	5.15e-08	0.000116352	JC_g1332.t1	heatshock protein binding	Hsp68: Heat shock protein 68 (Drosophila melanogaster)
Summer	46.7407	7.52443	1.38185	5.44517	5.18e-08	0.000116352	JC_g24622.t1		Protein of unknown function	EEP domain
Fall	180.049	-22.5706	4.24829	-5.31286	1.08e-07	0.000212283	JC_g809.t1		rhea: SD07967p (Drosophila melanogaster)
Summer	1361.29	3.73214	0.705729	5.28835	1.23e-07	0.000215819	JC_g1333.t1	heatshock protein binding	Hsp68: Heat shock protein 68 (Drosophila melanogaster)
Summer	121.667	1.93085	0.368108	5.24533	1.56e-07	0.000245499	JC_g21924.t1		Protein of unknown function
Fall	17.1322	-20.865	4.03099	-5.17616	2.27e-07	0.000324042	JC_g15203.t1		ORF2: ORF3 (Drosophila melanogaster)
Summer	41.6172	21.6222	4.24955	5.08811	3.62e-07	0.00047427	JC_g3312.t1		Tomosyn: Tomosyn ortholog, isoform C (Drosophila melanogaster)
Summer	10001.3	1.08558	0.214375	5.06394	4.11e-07	0.000497141	JC_g3306.t1		Cp1: Cathepsin L (Drosophila melanogaster)
Summer	27.2395	21.0592	4.25085	4.95411	7.27e-07	0.000816765	JC_g18692.t2		Cht10: Chitinase 3, isoform B (Drosophila melanogaster)
Summer	129.046	8.30874	1.68727	4.92435	8.46e-07	0.000887981	JC_g13510.t1		MIP02663p (Fragment) (Drosophila melanogaster)
Summer	122.424	5.43405	1.10986	4.89614	9.77e-07	0.000961295	JC_g1330.t1	heatshock protein binding	Hsp70Ab-RA: LP03941p (Drosophila melanogaster)
Summer	28.1943	20.5421	4.25254	4.83056	1.36e-06	0.00126038	JC_g13146.t2		Protein of unknown function
Summer	22.493	20.3247	4.2535	4.77836	1.77e-06	0.00154514	JC_g22590.t1		ORF: Uncharacterized protein (Drosophila melanogaster)
Fall	175.886	-5.81139	1.22023	-4.76254	1.91e-06	0.00158337	JC_g17690.t1		Protein of unknown function
Fall	331.6	-2.30621	0.489346	-4.71283	2.44e-06	0.00192228	JC_g10992.t1		CG12869: LD40049p (Drosophila melanogaster)
Summer	49.7784	9.0462	2.00776	4.50563	6.62e-06	0.00495917	JC_g10113.t1		CG3368: CG3368 (Drosophila melanogaster)
Summer	93.843	6.57371	1.47275	4.46357	8.06e-06	0.00576587	JC_g8105.t1		gag-pol: Putative uncharacterized protein (Gag-pol polyprotein) (Drosophila melanogaster)
Summer	11.7139	7.11408	1.59764	4.45287	8.47e-06	0.0057975	JC_g23223.t1		Protein of unknown function
Fall	211.174	-1.32376	0.301684	-4.38788	1.14e-05	0.00720499	JC_g22123.t1		Tspo: GH02075p (Drosophila melanogaster)
Summer	9831.03	0.917721	0.208877	4.3936	1.11e-05	0.00720499	JC_g2891.t1	visual pigment production	ninaG: NinaG, isoform B (Drosophila melanogaster)
Summer	24.6951	8.92727	2.07254	4.30741	1.65e-05	0.00999783	JC_g7258.t1		Protein of unknown function
Fall	22.4952	-7.80182	1.83244	-4.2576	2.07e-05	0.0120437	JC_g21012.t1		CG34126: Uncharacterized protein, isoform D (Drosophila melanogaster)
Fall	163.473	-2.42678	0.583405	-4.15969	3.19e-05	0.0179113	JC_g24134.t1		loh: Lonely heart, isoform C (Drosophila melanogaster)
Fall	76.0709	-5.3441	1.29984	-4.11136	3.93e-05	0.0206334	JC_g4481.t1		Protein of unknown function	ZMYM1 (in Tribolium)
Summer	28.2697	9.05766	2.19919	4.11864	3.81e-05	0.0206334	JC_g14856.t1		ORF: Orf protein (Drosophila melanogaster)
Fall	19.6095	-8.74975	2.13976	-4.08914	4.33e-05	0.021926	JC_g7123.t1		Protein of unknown function
Summer	31.005	9.19356	2.25203	4.08234	4.46e-05	0.021926	JC_g18690.t2		Protein of unknown function
Summer	146.578	2.04896	0.504761	4.05926	4.92e-05	0.0234761	JC_g12586.t1		veil: LP01562p (Drosophila melanogaster)
Fall	356.098	-6.07458	1.51648	-4.00572	6.18e-05	0.0286173	JC_g940.t1		Protein of unknown function
Summer	1007.4	1.47341	0.368573	3.99759	6.4e-05	0.0287719	JC_g10366.t1		Npc2a: Protein NPC2 homolog (Drosophila melanogaster)
Summer	178.405	3.32632	0.836377	3.97706	6.98e-05	0.0305002	JC_g10584.t1		Unc-89: Obscurin (Drosophila melanogaster)
Fall	16.6463	-7.70297	1.96811	-3.91389	9.08e-05	0.0386291	JC_g10463.t1		Protein of unknown function
Summer	12.5542	7.23413	1.85209	3.90593	9.39e-05	0.0388716	JC_g19744.t1		Protein of unknown function
Fall	65.5975	-5.96716	1.53154	-3.89618	9.77e-05	0.0394325	JC_g7849.t1		Cpr49Aa: Cuticular protein 49Aa (Drosophila melanogaster)
Summer	57.465	4.53942	1.17012	3.87945	0.000104694	0.0411894	JC_g12584.t1		insb: Insensible, isoform A (Drosophila melanogaster)
Summer	324.825	0.948521	0.246571	3.84684	0.000119652	0.0459258	JC_g1410.t1		CG32017: RE67564p (Drosophila melanogaster)
Fall	38.461	-3.24089	0.844667	-3.83689	0.000124604	0.046688	JC_g15227.t1		scaf: GH05918p (Drosophila melanogaster)

### Sheet: Table_S5
Table S5: DESeq2 results from the y ~ season model for females only. DEGs only.
Upregulated	baseMean	log2FoldChange	lfcSE	stat	pvalue	padj	seq_names	Category	Note from Flybase	Conserved Domain Function or Orthologous gene
Fall	35.038	-22.7117	4.07168	-5.57796	2.43352e-08	0.00011049	JC_g21515.t1		Protein of unknown function
Fall	13.1653	-19.8258	3.52769	-5.62006	1.90892e-08	0.00011049	JC_g20681.t1		Protein of unknown function
Fall	36.3635	-18.3415	4.2703	-4.29513	1.74594e-05	0.0148634	JC_g12734.t1		Protein of unknown function
Fall	52.9077	-9.07652	1.75683	-5.16643	2.38611e-07	0.000812532	JC_g5331.t2		Protein of unknown function
Fall	17.5911	-7.38644	1.65576	-4.46107	8.1552e-06	0.0100984	JC_g19952.t1		cag: Cag, isoform A (Drosophila melanogaster)
Fall	11.7139	-6.77366	1.59754	-4.24007	2.2345e-05	0.0179036	JC_g23223.t1		Protein of unknown function
Fall	76.0709	-5.47151	1.3751	-3.97899	6.92072e-05	0.0385057	JC_g4481.t1		Protein of unknown function	ZMYM1 (in Tribolium)
Fall	46.2611	-3.88145	0.849434	-4.56945	4.88997e-06	0.00740069	JC_g4584.t1	pigmentation	yellow-e: RE55542p (Drosophila melanogaster)
Fall	383.335	-3.74251	0.86161	-4.34363	1.40149e-05	0.0136355	JC_g8111.t1	circadian rhythm	cwo-RA: RE11081p (Drosophila melanogaster)
Fall	1427.26	-2.04783	0.494196	-4.14376	3.41661e-05	0.0244935	JC_g22591.t1		CG7720: CG7720, isoform A (Drosophila melanogaster)
Fall	373.632	-1.78255	0.288514	-6.17837	6.47684e-10	8.8221e-06	JC_g13441.t1		CG12173: IP13511p (Fragment) (Drosophila melanogaster)
Fall	424.731	-1.45293	0.361937	-4.0143	5.96217e-05	0.0357036	JC_g15771.t1		BcDNA:LD13269: IP12536p (Drosophila melanogaster)
Summer	900.524	1.54701	0.355224	4.35503	1.33049e-05	0.0136355	JC_g22078.t1		Dmel\CG43980: Uncharacterized protein, isoform C (Drosophila melanogaster)
Summer	378.803	1.66327	0.414167	4.01594	5.9209e-05	0.0357036	JC_g23132.t1		CG7627-RA: CG7627, isoform A (Drosophila melanogaster)
Summer	122.807	1.886	0.36988	5.09896	3.41533e-07	0.000930405	JC_g13767.t1	sexual differentation	dsx: Doublesex, isoform F (Drosophila melanogaster)
Summer	37.8739	2.13392	0.509516	4.18812	2.81274e-05	0.0212846	JC_g1382.t1		Protein of unknown function
Summer	198.155	2.53235	0.533021	4.75094	2.02474e-06	0.00393985	JC_g20881.t1		Dscam4: Down syndrome cell adhesion molecule 4, isoform H (Drosophila melanogaster)
Summer	143.558	2.64905	0.616018	4.30028	1.70583e-05	0.0148634	JC_g259.t1		CG1213: CG1213, isoform A (Drosophila melanogaster)
Summer	204.725	2.99376	0.74626	4.01168	6.0288e-05	0.0357036	JC_g9454.t1		Dmel\CG7402: CG7402 (Drosophila melanogaster)
Summer	12.938	4.6373	1.13867	4.07256	4.64989e-05	0.0316681	JC_g11555.t1		pol: ORF1 (Drosophila melanogaster)
Summer	21.0784	5.79828	1.32288	4.38306	1.17026e-05	0.0132834	JC_g8474.t1		Ugt86Di: UDP-glucuronosyltransferase (Drosophila melanogaster)
Summer	12.8675	6.073	1.53178	3.96466	7.35004e-05	0.0385057	JC_g14630.t1		Cpr56F: Cuticular protein 56F (Drosophila melanogaster)
Summer	20.4328	6.79208	1.72829	3.92994	8.4967e-05	0.0428643	JC_g11905.t1		CG6414: Carboxylic ester hydrolase (Drosophila melanogaster)
Summer	21.3377	7.55125	1.68271	4.48755	7.20471e-06	0.00981353	JC_g12710.t2		ORF: Orf protein (Drosophila melanogaster)
Summer	36.1358	7.73441	1.60987	4.80438	1.55233e-06	0.00352404	JC_g25042.t2		AT07338p (Drosophila melanogaster)
Summer	43.4026	8.05974	2.03236	3.9657	7.31815e-05	0.0385057	JC_g3564.t1		Protein of unknown function
Summer	59.482	9.31328	1.97272	4.72103	2.34656e-06	0.00399531	JC_g424.t1		ORF: Uncharacterized protein (Drosophila melanogaster)

### Sheet: Table_S6
Table S6: DESeq2 results from the y ~ sex model for summer only. DEGs only.
Upregulated	baseMean	log2FoldChange	lfcSE	stat	pvalue	padj	seq_names	Category	Note from Flybase	Conserved Domain Function or Orthologous gene
Male	35.4687	-32.1165	4.24922	-7.5582	4.0867e-14	8.99279e-11	JC_g10088.t1		pol: Reverse transcriptase (Drosophila melanogaster)
Male	9.99557	-30.3523	3.63078	-8.35973	6.28643e-17	1.65999e-13	JC_g10879.t1		rod: Rough deal (Drosophila melanogaster)
Male	36.3635	-22.6186	4.24838	-5.32404	1.01488e-07	6.85878e-05	JC_g12734.t1		Protein of unknown function
Male	13.1653	-21.8343	3.52111	-6.20095	5.6122e-10	6.17483e-07	JC_g20681.t1		Protein of unknown function
Male	35.038	-19.0414	4.08324	-4.66332	3.11156e-06	0.00146721	JC_g21515.t1		Protein of unknown function
Male	116.49	-10.9854	2.315	-4.74533	2.08165e-06	0.00101793	JC_g18056.t2		Protein of unknown function
Male	70.0088	-9.29905	2.40634	-3.86439	0.000111367	0.0288309	JC_g14783.t1		Protein of unknown function
Male	52.9077	-7.6094	1.75987	-4.32385	1.53329e-05	0.005784	JC_g5331.t2		Protein of unknown function
Male	17.5911	-7.05916	1.65742	-4.25913	2.0522e-05	0.00694748	JC_g19952.t1		cag: Cag, isoform A (Drosophila melanogaster)
Male	11.7139	-6.80524	1.59764	-4.25956	2.04831e-05	0.00694748	JC_g23223.t1		Protein of unknown function
Male	93.843	-5.73358	1.45494	-3.94075	8.12264e-05	0.0214487	JC_g8105.t1		gag-pol: Putative uncharacterized protein (Gag-pol polyprotein) (Drosophila melanogaster)
Male	216.87	-5.43376	1.45725	-3.72878	0.000192406	0.0437988	JC_g16611.t2		pol: Reverse transcriptase (Fragment) (Drosophila melanogaster)
Male	27.724	-4.04853	1.02056	-3.96698	7.27904e-05	0.0204479	JC_g7063.t1		X-element\ORF2: Probable RNA-directed DNA polymerase from transposon X-element (Drosophila melanogaster)
Male	22.9178	-3.65089	0.719578	-5.07365	3.90247e-07	0.000214684	JC_g11811.t1		CG8314: Palmitoyltransferase (Drosophila melanogaster)
Male	73.0565	-3.12671	0.577112	-5.41786	6.03157e-08	4.42415e-05	JC_g11812.t1		CG8314: Palmitoyltransferase (Drosophila melanogaster)
Male	341.182	-2.75652	0.729136	-3.78053	0.000156496	0.0368967	JC_g942.t1		Protein of unknown function
Male	102.327	-2.13648	0.410581	-5.20355	1.95521e-07	0.000117339	JC_g11612.t1		Dmel\CG43078: Uncharacterized protein, isoform I (Drosophila melanogaster)
Male	121.667	-1.98019	0.372231	-5.31977	1.03897e-07	6.85878e-05	JC_g21924.t1		Protein of unknown function
Male	56.5998	-1.52901	0.413962	-3.6936	0.000221098	0.0494772	JC_g13323.t1		RE04396p (Drosophila melanogaster)
Male	10001.3	-0.882526	0.214393	-4.11639	3.84854e-05	0.0122547	JC_g3306.t1		Cp1: Cathepsin L (Drosophila melanogaster)
Male	5480.81	-0.775358	0.196582	-3.94419	8.00693e-05	0.0214487	JC_g1738.t1		FKBP59: Peptidylprolyl isomerase (Drosophila melanogaster)
Male	710.473	-0.667395	0.173402	-3.84883	0.000118682	0.0295652	JC_g24236.t1		Eb1: Eb1, isoform E (Drosophila melanogaster)
Female	789.816	0.727594	0.180923	4.02157	5.7812e-05	0.016962	JC_g19674.t1	circadian rhythm	CG7837: rnb (Drosophila melanogaster)
Female	489.835	1.5319	0.340576	4.49796	6.86075e-06	0.0028307	JC_g20741.t1		insc: Inscuteable (Drosophila melanogaster)
Female	125.322	1.68897	0.42728	3.95283	7.72309e-05	0.0212433	JC_g11503.t1		ImpL3: L-lactate dehydrogenase (Drosophila melanogaster)
Female	378.803	1.70313	0.41437	4.11016	3.95379e-05	0.0122547	JC_g23132.t1		CG7627-RA: CG7627, isoform A (Drosophila melanogaster)
Female	1464.98	1.81437	0.305541	5.93821	2.88152e-09	2.53631e-06	JC_g17073.t1		nrv2: IP16413p (Drosophila melanogaster)
Female	127.759	1.9536	0.444788	4.39222	1.122e-05	0.00435701	JC_g24954.t1	reproductive development	jhamt: Juvenile hormone acid O-methyltransferase (Drosophila melanogaster)
Female	74.8209	1.95393	0.47564	4.10799	3.99116e-05	0.0122547	JC_g25160.t1		CG15531: Uncharacterized protein (Drosophila melanogaster)
Female	561.61	2.11945	0.549372	3.85795	0.000114343	0.029032	JC_g317.t1		CG30197: GEO08105p1 (Drosophila melanogaster)
Female	699.753	2.44919	0.4435	5.52241	3.34386e-08	2.597e-05	JC_g20862.t1		CG5731: CG5731 (Drosophila melanogaster)
Female	221.87	2.47779	0.359155	6.89895	5.23884e-12	7.68538e-09	JC_g24885.t1		Cad86C: Cadherin-86C (Drosophila melanogaster)
Female	680.621	2.556	0.501449	5.09723	3.44657e-07	0.000197848	JC_g5017.t1		Cyp9f2: Probable cytochrome P450 9f2 (Drosophila melanogaster)
Female	24.1651	2.81826	0.623947	4.51683	6.27717e-06	0.00273061	JC_g16025.t1		Adar: Adenosine deaminase acting on RNA, isoform F (Drosophila melanogaster)
Female	143.558	2.8269	0.617358	4.57904	4.67124e-06	0.0021267	JC_g259.t1		CG1213: CG1213, isoform A (Drosophila melanogaster)
Female	236.736	2.85234	0.580871	4.91046	9.08644e-07	0.000461416	JC_g8515.t1		CG14607-RB: FI18455p1 (Drosophila melanogaster)
Female	76.1586	3.16289	0.570351	5.54553	2.93072e-08	2.4184e-05	JC_g10308.t1		Actbeta: Inhibin beta chain (Drosophila melanogaster)
Female	122.807	3.23937	0.38519	8.40979	4.10746e-17	1.35577e-13	JC_g13767.t1		dsx: Doublesex, isoform F (Drosophila melanogaster)
Female	70.0068	4.33781	1.16285	3.73032	0.000191237	0.0437988	JC_g6916.t1		pol: Endonuclease/reverse transcriptase (Drosophila melanogaster)
Female	331.6	4.44862	0.486596	9.14234	6.11177e-20	8.06937e-16	JC_g10992.t1		CG12869: LD40049p (Drosophila melanogaster)
Female	244.306	4.5335	0.53592	8.45929	2.69009e-17	1.29093e-13	JC_g19688.t1		CG15117: Beta-glucuronidase (Drosophila melanogaster)
Female	28.0621	4.5822	1.1213	4.08649	4.37939e-05	0.0131412	JC_g8208.t1		Protein of unknown function
Female	28.0477	4.85254	1.21265	4.0016	6.29154e-05	0.0180581	JC_g950.t1		ORF: Orf protein (Drosophila melanogaster)
Female	43.4705	5.07691	1.14733	4.42496	9.64581e-06	0.0038592	JC_g22550.t1		ORF: ORF (Drosophila melanogaster)
Female	20.2971	5.14136	1.19529	4.30133	1.69775e-05	0.00610965	JC_g8937.t1		Protein of unknown function
Female	30.2215	5.65137	1.31444	4.29946	1.71216e-05	0.00610965	JC_g18525.t1		CG16863: Uncharacterized protein, isoform B (Drosophila melanogaster)
Female	12.8675	5.7473	1.49618	3.84132	0.000122375	0.0299207	JC_g14630.t1		Cpr56F: Cuticular protein 56F (Drosophila melanogaster)
Female	10.9826	7.05485	1.68142	4.19576	2.7196e-05	0.00897673	JC_g6486.t1		gag-pol: Putative uncharacterized protein (Gag-pol polyprotein) (Drosophila melanogaster)
Female	29.2497	7.92108	2.07502	3.81735	0.000134894	0.032382	JC_g557.t1		Art4: Arginine methyltransferase 4, isoform B (Drosophila melanogaster)
Female	40.5057	8.37314	1.35762	6.16749	6.93826e-10	7.04661e-07	JC_g8666.t1		CG3570: Probable methyltransferase BMT2 homolog (Drosophila melanogaster)
Female	98.1326	8.7257	1.22141	7.14394	9.06925e-13	1.49677e-09	JC_g6455.t3		ORF: ORF (Drosophila melanogaster)
Female	124.863	10.7937	2.39205	4.51235	6.41133e-06	0.00273061	JC_g18056.t1		Protein of unknown function
Female	198.155	10.9057	1.29074	8.44919	2.93326e-17	1.29093e-13	JC_g20881.t1		Dscam4: Down syndrome cell adhesion molecule 4, isoform H (Drosophila melanogaster)
Female	11.8575	18.9907	2.63792	7.19911	6.06084e-13	1.14316e-09	JC_g6147.t1		Protein of unknown function
Female	17.1322	19.9552	4.03653	4.94366	7.66706e-07	0.000404913	JC_g15203.t1		ORF2: ORF3 (Drosophila melanogaster)
Female	24.3322	21.8932	3.48362	6.28462	3.28647e-10	3.94466e-07	JC_g6968.t1		Protein of unknown function
Female	20.535	22.4667	4.24885	5.28771	1.23858e-07	7.78715e-05	JC_g16027.t2		Adar: Adenosine deaminase acting on RNA, isoform F (Drosophila melanogaster)
Female	180.049	25.6973	4.24731	6.05025	1.44622e-09	1.36389e-06	JC_g809.t1		rhea: SD07967p (Drosophila melanogaster)
Female	464.952	26.7392	4.24721	6.29571	3.06006e-10	3.94466e-07	JC_g4121.t1		Protein of unknown function

### Sheet: Table_S7
Table S7: DESeq2 results from the y ~ sex model for fall only. DEGs only.
Upregulated	baseMean	log2FoldChange	lfcSE	stat	pvalue	padj	seq_names	Category	Note from Flybase	Conserved Domain Function or Orthologous gene
Male	35.4687	-21.8741	4.24777	-5.14956	2.61102e-07	0.000351617	JC_g10088.t1		pol: Reverse transcriptase (Drosophila melanogaster)
Male	9.99557	-18.2426	3.63921	-5.01279	5.36473e-07	0.000541837	JC_g10879.t1		rod: Rough deal (Drosophila melanogaster)
Male	59.482	-9.16473	1.9725	-4.64626	3.38009e-06	0.00303457	JC_g424.t1		ORF: Uncharacterized protein (Drosophila melanogaster)
Male	36.1358	-8.60981	1.6059	-5.36137	8.25933e-08	0.000133471	JC_g25042.t2		AT07338p (Drosophila melanogaster)
Male	43.4026	-8.35782	2.0308	-4.11553	3.86288e-05	0.0240093	JC_g3564.t1		Protein of unknown function
Male	10.2697	-7.82084	1.71155	-4.56944	4.89032e-06	0.00415934	JC_g10847.t1		ACXD: ACXD, isoform A (Drosophila melanogaster)
Male	21.3377	-7.23156	1.68267	-4.29767	1.72605e-05	0.0121274	JC_g12710.t2		ORF: Orf protein (Drosophila melanogaster)
Male	23.0372	-6.52205	1.65163	-3.94885	7.85279e-05	0.043759	JC_g10646.t1	phototransduction	Cib2: CIB2 ortholog (Drosophila melanogaster)
Male	22.9178	-3.7596	0.65356	-5.75249	8.79391e-09	2.2887e-05	JC_g11811.t1		CG8314: Palmitoyltransferase (Drosophila melanogaster)
Male	186.736	-3.52822	0.886246	-3.98109	6.86007e-05	0.0395924	JC_g23520.t1		CG18335: UPF0605 protein CG18335 (Drosophila melanogaster)
Male	73.0565	-3.20466	0.561285	-5.70951	1.13302e-08	2.2887e-05	JC_g11812.t1		CG8314: Palmitoyltransferase (Drosophila melanogaster)
Male	109.351	-1.70362	0.397809	-4.28251	1.84798e-05	0.0124431	JC_g11685.t1		Protein of unknown function	Zinc-finger domain associated with the transcription factor Zip
Female	2927.61	1.62121	0.405698	3.9961	6.4394e-05	0.038541	JC_g883.t1	rhabdomere development	didum: Myosin V (Drosophila melanogaster)
Female	122.807	2.49048	0.4163	5.98242	2.19849e-09	1.03645e-05	JC_g13767.t1	sexual differentiation	dsx: Doublesex, isoform F (Drosophila melanogaster)
Female	198.155	3.99825	0.609799	6.55667	5.50238e-11	4.44592e-07	JC_g20881.t1		Dscam4: Down syndrome cell adhesion molecule 4, isoform H (Drosophila melanogaster)
Female	67.2445	5.78714	1.47638	3.91981	8.86172e-05	0.0477352	JC_g6377.t1		Protein of unknown function
Female	57.465	5.82813	1.16699	4.99413	5.91002e-07	0.000561799	JC_g12584.t1		insb: Insensible, isoform A (Drosophila melanogaster)
Female	7.98541	6.64189	1.60691	4.13333	3.57549e-05	0.023112	JC_g3355.t1		Protein of unknown function
Female	11.7139	7.0825	1.59754	4.43339	9.2763e-06	0.00749525	JC_g23223.t1		Protein of unknown function
Female	49.7784	8.70204	2.00818	4.33329	1.46896e-05	0.0107902	JC_g10113.t1		CG3368: CG3368 (Drosophila melanogaster)
Female	34.3083	9.50302	2.16116	4.39718	1.09666e-05	0.00843904	JC_g3704.t2		Coq3: Ubiquinone biosynthesis O-methyltransferase, mitochondrial (Drosophila melanogaster)
Female	129.046	9.72569	1.68606	5.76831	8.00712e-09	2.2887e-05	JC_g13510.t1		MIP02663p (Fragment) (Drosophila melanogaster)
Female	98.1326	10.4852	1.22027	8.59255	8.50602e-18	1.37457e-13	JC_g6455.t3		ORF: ORF (Drosophila melanogaster)
Female	13.1653	20.1981	3.52769	5.7256	1.03067e-08	2.2887e-05	JC_g20681.t1		Protein of unknown function
Female	20.535	21.3513	4.25002	5.02382	5.0654e-07	0.000541837	JC_g16027.t2		Adar: Adenosine deaminase acting on RNA, isoform F (Drosophila melanogaster)
Female	22.493	21.3587	4.25006	5.02549	5.02142e-07	0.000541837	JC_g22590.t1		ORF: Uncharacterized protein (Drosophila melanogaster)
Female	28.1943	21.7094	4.24939	5.10883	3.24157e-07	0.000402952	JC_g13146.t2		Protein of unknown function
Female	27.2395	22.1725	4.24872	5.21864	1.80241e-07	0.00026479	JC_g18692.t2		Cht10: Chitinase 3, isoform B (Drosophila melanogaster)
Female	41.6172	22.9477	4.24799	5.40203	6.58925e-08	0.000118314	JC_g3312.t1		Tomosyn: Tomosyn ortholog, isoform C (Drosophila melanogaster)
Female	464.952	25.3016	4.24721	5.95723	2.56546e-09	1.03645e-05	JC_g4121.t1		Protein of unknown function

### Sheet: Table_S8
Table S8: DESeq2 results for opsin genes.
Models	baseMean	log2FoldChange	lfcSE	stat	pvalue	padj	seq_names	Note from Flybase	Butterfly Homolog
y~Sex	291728	0.0678992	0.372333	0.182362	0.855299	0.982497	JC_g17897.t1	Rh5: Rhodopsin 5, isoform B (Drosophila melanogaster)	BlueRh
y~Sex	304828	0.605325	0.219147	2.76218	0.0057416	0.333634	JC_g17619.t1	Rh3: Opsin Rh3 (Drosophila melanogaster)	UVRh
y~Sex	4.23774e+06	0.403075	0.274869	1.46643	0.142532	0.792031	JC_g23191.t1	Rh6: Opsin Rh6 (Drosophila melanogaster)	LWRh
y~Season	4.23774e+06	0.090463	0.274869	0.329113	0.74207	0.981572	JC_g23191.t1	Rh6: Opsin Rh6 (Drosophila melanogaster)	LWRh
y~Season	304828	0.0340839	0.219147	0.15553	0.876404	0.990922	JC_g17619.t1	Rh3: Opsin Rh3 (Drosophila melanogaster)	UVRh
y~Season	291728	0.337818	0.372333	0.9073	0.364248	0.892548	JC_g17897.t1	Rh5: Rhodopsin 5, isoform B (Drosophila melanogaster)	BlueRh
